# Mutations associated with pyrethroid resistance in Varroa mites, a parasite of honey bees, are widespread across the USA

**DOI:** 10.1101/2020.11.27.401927

**Authors:** Anabel Millán-Leiva, Óscar Marín, Krisztina Christmon, Dennis vanEngelsdorp, Joel González-Cabrera

## Abstract

**BACKGROUND:** Managed honey bees are key pollinators of many crops and play an essential role in the United States food production. For more than 10 years, beekeepers in the US have been reporting high rate of colony losses. One of the drivers of this colony loss is the parasitic mite *Varroa destructor*. Preserving healthy honey bee colonies in the US is dependent on a successful control of this mite. The pyrethroid *tau*-fluvalinate (Apistan^®^) was among the first synthetic varroacide registered in the US. With over 20 years of use, population of mites resistant to Apistan^®^ have emerged, and so it is unsurprising that treatment failures have been reported. Resistance in US mite populations to *tau*-fluvalinate is associated with point mutations at position 925 of the voltage-gated sodium channel, L925I and L925M.

**RESULTS:** Here, we have generated a distribution map of pyrethroid resistance alleles in Varroa samples collected from US apiaries in 2016 and 2017, using a high throughput allelic discrimination assay based on TaqMan^®^. Our results evidence that these *kdr*-type mutations are widely distributed in Varroa populations across the country showing high variability among apiaries.

**CONCLUSION:** We highlight the relevance of monitoring the resistance in mite populations to achieve an efficient control of this pest, and the benefit of implementing this methodology in pest management programs for varroosis.
