## Supplementary Table 1 for "Mutations associated with pyrethroid resistance in Varroa mites, a parasite of honey bees, are widespread across the USA"

### Sheet: Vd-US_TM results
Sample #	State Collected	Collection Year	L/L	L/L (%)	I/I	I/I (%)	M/M	M/M (%)	L/I	L/I (%)	L/M	L/M (%)	I/M	I/M (%)	% Susceptible	% Resistant
001	Texas	2016	0	0	9	56.25	1	6.25	3	18.75	1	6.25	2	12.5	25	75
002	Hawaii	2016	14	87.5	0	0	1	6.25	0	0	1	6.25	0	0	93.75	6.25
003	Hawaii	2016	16	100	0	0	0	0	0	0	0	0	0	0	100	0
004	Hawaii	2016	15	100	0	0	0	0	0	0	0	0	0	0	100	0
005	Kentucky	2016	16	100	0	0	0	0	0	0	0	0	0	0	100	0
006	Kentucky	2016	7	43.75	6	37.5	1	6.25	1	6.25	0	0	1	6.25	50	50
007	Kentucky	2016	9	60	1	6.66667	2	13.3333	3	20	0	0	0	0	80	20
008	West Virginia	2016	15	93.75	1	6.25	0	0	0	0	0	0	0	0	93.75	6.25
009	West Virginia	2016	12	75	0	0	2	12.5	0	0	2	12.5	0	0	87.5	12.5
010	Wisconsin	2016	6	37.5	1	6.25	4	25	0	0	0	0	5	31.25	37.5	62.5
011	Wisconsin	2016	3	18.75	5	31.25	5	31.25	0	0	2	12.5	1	6.25	31.25	68.75
012	Wisconsin	2016	9	56.25	2	12.5	3	18.75	0	0	1	6.25	1	6.25	62.5	37.5
013	Wisconsin	2016	11	78.5714	1	7.14286	2	14.2857	0	0	0	0	0	0	78.5714	21.4286
014	Alabama	2016	0	0	14	87.5	1	6.25	0	0	1	6.25	0	0	6.25	93.75
015	Alabama	2016	14	87.5	0	0	0	0	0	0	2	12.5	0	0	100	0
016	Alabama	2016	15	93.75	0	0	0	0	0	0	1	6.25	0	0	100	0
017	Alabama	2016	10	62.5	0	0	1	6.25	1	6.25	4	25	0	0	93.75	6.25
018	Alabama	2016	11	68.75	0	0	2	12.5	0	0	2	12.5	1	6.25	81.25	18.75
019	Alabama	2016	11	68.75	0	0	4	25	0	0	1	6.25	0	0	75	25
020	New York	2016	5	31.25	5	31.25	5	31.25	0	0	1	6.25	0	0	37.5	62.5
021	New York	2016	11	68.75	1	6.25	2	12.5	1	6.25	0	0	1	6.25	75	25
022	New York	2016	4	33.3333	1	8.33333	5	41.6667	0	0	2	16.6667	0	0	50	50
023	New York	2016	7	43.75	1	6.25	1	6.25	2	12.5	1	6.25	4	25	62.5	37.5
024	South Dakota	2016	3	18.75	3	18.75	3	18.75	0	0	1	6.25	6	37.5	25	75
025	New York	2016	13	81.25	0	0	2	12.5	0	0	1	6.25	0	0	87.5	12.5
026	New York	2016	5	31.25	4	25	6	37.5	0	0	1	6.25	0	0	37.5	62.5
027	New York	2016	2	12.5	5	31.25	5	31.25	0	0	1	6.25	3	18.75	18.75	81.25
028	Pennsylvania	2016	11	73.3333	2	13.3333	2	13.3333	0	0	0	0	0	0	73.3333	26.6667
029	Pennsylvania	2016	14	87.5	0	0	1	6.25	0	0	0	0	1	6.25	87.5	12.5
030	Pennsylvania	2016	11	73.3333	0	0	2	13.3333	1	6.66667	1	6.66667	0	0	86.6667	13.3333
031	Pennsylvania	2016	9	60	0	0	2	13.3333	1	6.66667	2	13.3333	1	6.66667	80	20
032	California	2016	0	0	9	60	6	40	0	0	0	0	0	0	0	100
033	Utah	2016	5	31.25	0	0	4	25	2	12.5	2	12.5	3	18.75	56.25	43.75
034	Michigan	2016	5	31.25	5	31.25	3	18.75	1	6.25	1	6.25	1	6.25	43.75	56.25
035	Delaware	2016	8	50	4	25	0	0	2	12.5	2	12.5	0	0	75	25
036	Delaware	2016	11	68.75	3	18.75	2	12.5	0	0	0	0	0	0	68.75	31.25
037	Delaware	2016	8	50	4	25	3	18.75	1	6.25	0	0	0	0	56.25	43.75
038	New Jersey	2016	6	37.5	7	43.75	2	12.5	0	0	1	6.25	0	0	43.75	56.25
039	New Jersey	2016	5	31.25	4	25	4	25	3	18.75	0	0	0	0	50	50
040	New Jersey	2016	9	56.25	4	25	1	6.25	0	0	2	12.5	0	0	68.75	31.25
041	New Jersey	2016	7	43.75	1	6.25	5	31.25	3	18.75	0	0	0	0	62.5	37.5
042	New Jersey	2016	3	18.75	6	37.5	2	12.5	2	12.5	1	6.25	2	12.5	37.5	62.5
043	New Jersey	2016	7	43.75	2	12.5	1	6.25	1	6.25	5	31.25	0	0	81.25	18.75
044	New Jersey	2016	9	56.25	2	12.5	4	25	0	0	0	0	1	6.25	56.25	43.75
045	New Jersey	2016	6	37.5	5	31.25	4	25	0	0	0	0	1	6.25	37.5	62.5
046	New Jersey	2016	5	33.3333	2	13.3333	2	13.3333	0	0	0	0	6	40	33.3333	66.6667
047	New Jersey	2016	10	62.5	1	6.25	1	6.25	0	0	1	6.25	3	18.75	68.75	31.25
048	New Jersey	2016	7	43.75	2	12.5	2	12.5	2	12.5	1	6.25	2	12.5	62.5	37.5
049	New Jersey	2016	4	26.6667	1	6.66667	7	46.6667	0	0	1	6.66667	2	13.3333	33.3333	66.6667
050	North Dakota	2016	4	25	3	18.75	3	18.75	2	12.5	1	6.25	3	18.75	43.75	56.25
051	North Dakota	2016	4	26.6667	7	46.6667	0	0	4	26.6667	0	0	0	0	53.3333	46.6667
052	North Dakota	2016	2	12.5	4	25	4	25	1	6.25	2	12.5	3	18.75	31.25	68.75
053	North Dakota	2016	0	0	10	66.6667	5	33.3333	0	0	0	0	0	0	0	100
054	North Dakota	2016	5	31.25	4	25	4	25	0	0	1	6.25	2	12.5	37.5	62.5
055	North Dakota	2016	9	60	1	6.66667	4	26.6667	1	6.66667	0	0	0	0	66.6667	33.3333
056	Illinois	2016	16	100	0	0	0	0	0	0	0	0	0	0	100	0
057	Illinois	2016	15	93.75	0	0	1	6.25	0	0	0	0	0	0	93.75	6.25
058	Illinois	2016	14	93.3333	0	0	0	0	0	0	1	6.66667	0	0	100	0
059	Illinois	2016	14	87.5	0	0	0	0	1	6.25	0	0	1	6.25	93.75	6.25
060	Illinois	2016	16	100	0	0	0	0	0	0	0	0	0	0	100	0
061	Illinois	2016	14	87.5	0	0	2	12.5	0	0	0	0	0	0	87.5	12.5
062	Illinois	2016	2	13.3333	7	46.6667	0	0	4	26.6667	0	0	2	13.3333	40	60
063	Illinois	2016	8	53.3333	2	13.3333	2	13.3333	0	0	3	20	0	0	73.3333	26.6667
064	Illinois	2016	1	7.14286	7	50	3	21.4286	2	14.2857	0	0	1	7.14286	21.4286	78.5714
065	Illinois	2016	5	31.25	3	18.75	5	31.25	1	6.25	2	12.5	0	0	50	50
066	Kentucky	2016	10	66.6667	2	13.3333	2	13.3333	1	6.66667	0	0	0	0	73.3333	26.6667
067	Kentucky	2016	12	75	0	0	4	25	0	0	0	0	0	0	75	25
068	Kentucky	2016	13	81.25	1	6.25	2	12.5	0	0	0	0	0	0	81.25	18.75
069	Kentucky	2016	11	68.75	2	12.5	2	12.5	1	6.25	0	0	0	0	75	25
070	Pennsylvania	2016	9	56.25	3	18.75	1	6.25	2	12.5	0	0	1	6.25	68.75	31.25
071	Texas	2016	13	81.25	0	0	0	0	3	18.75	0	0	0	0	100	0
072	Texas	2016	13	81.25	2	12.5	0	0	1	6.25	0	0	0	0	87.5	12.5
073	Minnesota	2016	3	20	3	20	2	13.3333	3	20	3	20	1	6.66667	60	40
074	Minnesota	2016	6	37.5	0	0	7	43.75	0	0	2	12.5	1	6.25	50	50
075	Minnesota	2016	0	0	7	43.75	3	18.75	2	12.5	1	6.25	3	18.75	18.75	81.25
076	Minnesota	2016	12	75	1	6.25	1	6.25	1	6.25	0	0	1	6.25	81.25	18.75
077	Minnesota	2016	10	66.6667	1	6.66667	2	13.3333	1	6.66667	1	6.66667	0	0	80	20
078	Minnesota	2016	14	87.5	1	6.25	0	0	1	6.25	0	0	0	0	93.75	6.25
079	Colorado	2016	11	68.75	1	6.25	0	0	1	6.25	2	12.5	1	6.25	87.5	12.5
080	Colorado	2016	12	75	1	6.25	1	6.25	1	6.25	1	6.25	0	0	87.5	12.5
081	Colorado	2016	6	37.5	2	12.5	2	12.5	2	12.5	2	12.5	2	12.5	62.5	37.5
082	Wisconsin	2016	2	14.2857	5	35.7143	1	7.14286	3	21.4286	1	7.14286	2	14.2857	42.8571	57.1429
083	Wisconsin	2016	1	12.5	2	25	0	0	1	12.5	2	25	2	25	50	50
084	Utah	2016	2	12.5	9	56.25	4	25	0	0	0	0	1	6.25	12.5	87.5
085	Utah	2016	2	12.5	7	43.75	3	18.75	1	6.25	0	0	3	18.75	18.75	81.25
086	South Dakota	2016	3	20	9	60	0	0	1	6.66667	0	0	2	13.3333	26.6667	73.3333
087	South Dakota	2016	12	75	2	12.5	1	6.25	1	6.25	0	0	0	0	81.25	18.75
088	South Dakota	2016	3	18.75	6	37.5	4	25	1	6.25	0	0	2	12.5	25	75
089	Nevada	2016	6	40	5	33.3333	2	13.3333	1	6.66667	0	0	1	6.66667	46.6667	53.3333
090	Nevada	2016	3	27.2727	0	0	1	9.09091	4	36.3636	2	18.1818	1	9.09091	81.8182	18.1818
091	Nevada	2016	13	86.6667	0	0	0	0	1	6.66667	1	6.66667	0	0	100	0
092	Nevada	2016	5	35.7143	5	35.7143	0	0	1	7.14286	0	0	3	21.4286	42.8571	57.1429
093	Connecticut	2016	3	25	4	33.3333	1	8.33333	2	16.6667	1	8.33333	1	8.33333	50	50
094	Connecticut	2016	4	25	7	43.75	2	12.5	0	0	1	6.25	2	12.5	31.25	68.75
095	Nebraska	2016	3	18.75	8	50	1	6.25	3	18.75	1	6.25	0	0	43.75	56.25
096	Florida	2016	11	68.75	0	0	1	6.25	1	6.25	3	18.75	0	0	93.75	6.25
097	California	2016	4	25	11	68.75	0	0	1	6.25	0	0	0	0	31.25	68.75
098	Indiana	2016	8	50	5	31.25	2	12.5	1	6.25	0	0	0	0	56.25	43.75
099	Indiana	2016	12	75	1	6.25	1	6.25	1	6.25	1	6.25	0	0	87.5	12.5
100	Indiana	2016	16	100	0	0	0	0	0	0	0	0	0	0	100	0
106	Louisiana	2016	1	6.25	14	87.5	1	6.25	0	0	0	0	0	0	6.25	93.75
109	Connecticut	2016	6	37.5	3	18.75	5	31.25	0	0	1	6.25	1	6.25	43.75	56.25
110	Connecticut	2016	6	40	5	33.3333	1	6.66667	0	0	1	6.66667	2	13.3333	46.6667	53.3333
114	Connecticut	2016	8	50	2	12.5	3	18.75	1	6.25	0	0	2	12.5	56.25	43.75
123	Michigan	2016	11	68.75	4	25	0	0	1	6.25	0	0	0	0	75	25
136	New Mexico	2016	4	25	5	31.25	4	25	0	0	0	0	3	18.75	25	75
148	Louisiana	2016	5	31.25	10	62.5	0	0	1	6.25	0	0	0	0	37.5	62.5
155	Georgia	2016	1	6.25	7	43.75	6	37.5	0	0	1	6.25	1	6.25	12.5	87.5
160	Georgia	2016	3	20	5	33.3333	6	40	0	0	0	0	1	6.66667	20	80
165	Iowa	2016	5	31.25	5	31.25	1	6.25	2	12.5	2	12.5	1	6.25	56.25	43.75
166	Iowa	2016	5	31.25	4	25	6	37.5	0	0	1	6.25	0	0	37.5	62.5
167	Mississippi	2016	5	31.25	2	12.5	6	37.5	1	6.25	2	12.5	0	0	50	50
170	Mississippi	2016	16	100	0	0	0	0	0	0	0	0	0	0	100	0
180	South Carolina	2017	3	18.75	8	50	3	18.75	1	6.25	0	0	1	6.25	25	75
186	Kentucky	2017	13	81.25	2	12.5	0	0	0	0	1	6.25	0	0	87.5	12.5
187	South Carolina	2017	3	20	7	46.6667	4	26.6667	0	0	1	6.66667	0	0	26.6667	73.3333
190	Florida	2016	3	18.75	0	0	10	62.5	0	0	2	12.5	1	6.25	31.25	68.75
192	Florida	2017	6	37.5	0	0	3	18.75	0	0	6	37.5	1	6.25	75	25
194	Florida	2017	4	25	1	6.25	10	62.5	0	0	1	6.25	0	0	31.25	68.75
195	Alabama	2017	9	56.25	0	0	5	31.25	0	0	2	12.5	0	0	68.75	31.25
196	Alabama	2017	11	68.75	1	6.25	3	18.75	1	6.25	0	0	0	0	75	25
197	Alabama	2016	12	75	0	0	2	12.5	0	0	2	12.5	0	0	87.5	12.5
200	Iowa	2017	9	60	3	20	1	6.66667	1	6.66667	1	6.66667	0	0	73.3333	26.6667
203	Mississippi	2017	15	93.75	0	0	1	6.25	0	0	0	0	0	0	93.75	6.25
208	Alabama	2017	15	93.75	0	0	0	0	1	6.25	0	0	0	0	100	0
212	Arizona	2017	15	100	0	0	0	0	0	0	0	0	0	0	100	0
214	Arizona	2017	12	80	0	0	1	6.66667	1	6.66667	1	6.66667	0	0	93.3333	6.66667
221	Arizona	2017	14	87.5	0	0	0	0	0	0	2	12.5	0	0	100	0
224	California	2017	3	20	8	53.3333	1	6.66667	1	6.66667	1	6.66667	1	6.66667	33.3333	66.6667
226	Colorado	2017	0	0	9	56.25	6	37.5	0	0	1	6.25	0	0	6.25	93.75
227	Colorado	2017	0	0	14	87.5	1	6.25	0	0	0	0	1	6.25	0	100
228	Connecticut	2017	14	87.5	1	6.25	1	6.25	0	0	0	0	0	0	87.5	12.5
229	Delaware	2017	1	6.66667	4	26.6667	8	53.3333	0	0	1	6.66667	1	6.66667	13.3333	86.6667
233	Georgia	2017	6	37.5	6	37.5	2	12.5	0	0	0	0	2	12.5	37.5	62.5
234	Georgia	2017	1	6.25	7	43.75	7	43.75	0	0	0	0	1	6.25	6.25	93.75
235	Iowa	2017	5	31.25	3	18.75	6	37.5	2	12.5	0	0	0	0	43.75	56.25
240	Idaho	2017	3	18.75	10	62.5	0	0	2	12.5	0	0	1	6.25	31.25	68.75
242	Indiana	2017	9	56.25	3	18.75	2	12.5	2	12.5	0	0	0	0	68.75	31.25
244	Indiana	2017	3	18.75	5	31.25	5	31.25	2	12.5	0	0	1	6.25	31.25	68.75
248	Kansas	2017	16	100	0	0	0	0	0	0	0	0	0	0	100	0
252	Kansas	2017	10	66.6667	3	20	0	0	2	13.3333	0	0	0	0	80	20
255	Kansas	2017	10	62.5	0	0	1	6.25	2	12.5	0	0	3	18.75	75	25
256	Massachusetts	2017	7	43.75	5	31.25	1	6.25	0	0	3	18.75	0	0	62.5	37.5
261	Massachusetts	2017	2	13.3333	7	46.6667	4	26.6667	1	6.66667	0	0	1	6.66667	20	80
263	Massachusetts	2016	4	25	1	6.25	9	56.25	0	0	1	6.25	1	6.25	31.25	68.75
264	Massachusetts	2016	8	50	4	25	1	6.25	0	0	2	12.5	1	6.25	62.5	37.5
266	Maryland	2016	8	50	1	6.25	5	31.25	2	12.5	0	0	0	0	62.5	37.5
267	Michigan	2017	3	18.75	2	12.5	10	62.5	0	0	0	0	1	6.25	18.75	81.25
270	Minnesota	2017	9	56.25	5	31.25	1	6.25	1	6.25	0	0	0	0	62.5	37.5
272	Minnesota	2017	5	31.25	6	37.5	2	12.5	0	0	0	0	3	18.75	31.25	68.75
275	Minnesota	2017	8	50	6	37.5	2	12.5	0	0	0	0	0	0	50	50
278	Missouri	2017	14	87.5	0	0	0	0	0	0	2	12.5	0	0	100	0
279	Missouri	2017	6	37.5	3	18.75	3	18.75	1	6.25	1	6.25	2	12.5	50	50
281	Missouri	2017	11	68.75	0	0	1	6.25	2	12.5	2	12.5	0	0	93.75	6.25
283	Montana	2017	9	56.25	4	25	1	6.25	0	0	0	0	2	12.5	56.25	43.75
287	Montana	2017	0	0	4	25	8	50	0	0	1	6.25	3	18.75	6.25	93.75
290	North Carolina	2017	13	86.6667	1	6.66667	1	6.66667	0	0	0	0	0	0	86.6667	13.3333
295	Nebraska	2017	7	43.75	3	18.75	3	18.75	3	18.75	0	0	0	0	62.5	37.5
298	Nebraska	2017	3	20	8	53.3333	1	6.66667	0	0	2	13.3333	1	6.66667	33.3333	66.6667
299	Nebraska	2017	12	75	4	25	0	0	0	0	0	0	0	0	75	25
301	New Mexico	2017	11	68.75	2	12.5	2	12.5	1	6.25	0	0	0	0	75	25
302	New Mexico	2017	14	87.5	0	0	0	0	1	6.25	1	6.25	0	0	100	0
309	Nevada	2017	9	60	2	13.3333	2	13.3333	0	0	2	13.3333	0	0	73.3333	26.6667
310	Nevada	2017	3	18.75	7	43.75	0	0	4	25	0	0	2	12.5	43.75	56.25
311	Nevada	2017	8	53.3333	2	13.3333	0	0	2	13.3333	1	6.66667	2	13.3333	73.3333	26.6667
313	New York	2017	10	62.5	1	6.25	2	12.5	2	12.5	1	6.25	0	0	81.25	18.75
314	New York	2017	1	6.25	13	81.25	0	0	2	12.5	0	0	0	0	18.75	81.25
315	Ohio	2017	11	68.75	2	12.5	0	0	1	6.25	1	6.25	1	6.25	81.25	18.75
318	Ohio	2017	9	56.25	1	6.25	4	25	0	0	1	6.25	1	6.25	62.5	37.5
321	Ohio	2017	6	37.5	3	18.75	5	31.25	0	0	2	12.5	0	0	50	50
326	Pennsylvania	2017	5	33.3333	7	46.6667	3	20	0	0	0	0	0	0	33.3333	66.6667
327	Pennsylvania	2017	6	37.5	7	43.75	1	6.25	1	6.25	0	0	1	6.25	43.75	56.25
331	South Dakota	2017	9	60	4	26.6667	0	0	2	13.3333	0	0	0	0	73.3333	26.6667
332	South Dakota	2017	10	66.6667	1	6.66667	1	6.66667	2	13.3333	1	6.66667	0	0	86.6667	13.3333
336	South Dakota	2017	9	56.25	3	18.75	2	12.5	1	6.25	1	6.25	0	0	68.75	31.25
338	Tennessee	2017	10	62.5	2	12.5	2	12.5	0	0	0	0	2	12.5	62.5	37.5
339	Tennessee	2017	14	87.5	1	6.25	0	0	1	6.25	0	0	0	0	93.75	6.25
340	Tennessee	2017	15	93.75	0	0	1	6.25	0	0	0	0	0	0	93.75	6.25
341	Tennessee	2017	8	50	5	31.25	1	6.25	0	0	0	0	2	12.5	50	50
342	Tennessee	2017	14	87.5	1	6.25	0	0	1	6.25	0	0	0	0	93.75	6.25
344	Texas	2017	10	62.5	3	18.75	2	12.5	0	0	0	0	1	6.25	62.5	37.5
349	Texas	2017	6	37.5	1	6.25	6	37.5	2	12.5	1	6.25	0	0	56.25	43.75
350	Utah	2017	3	18.75	6	37.5	1	6.25	4	25	1	6.25	1	6.25	50	50
351	Utah	2017	0	0	7	43.75	2	12.5	3	18.75	1	6.25	3	18.75	25	75
352	Virginia	2017	12	75	2	12.5	1	6.25	1	6.25	0	0	0	0	81.25	18.75
358	Virginia	2017	14	93.3333	0	0	1	6.66667	0	0	0	0	0	0	93.3333	6.66667
361	Virginia	2017	13	86.6667	0	0	2	13.3333	0	0	0	0	0	0	86.6667	13.3333
362	Vermont	2017	15	93.75	1	6.25	0	0	0	0	0	0	0	0	93.75	6.25
363	Vermont	2017	8	50	2	12.5	2	12.5	2	12.5	1	6.25	1	6.25	68.75	31.25
365	Arkansas	2017	9	60	2	13.3333	4	26.6667	0	0	0	0	0	0	60	40
367	Arkansas	2017	13	81.25	1	6.25	0	0	1	6.25	1	6.25	0	0	93.75	6.25
368	California	2017	4	25	8	50	2	12.5	1	6.25	1	6.25	0	0	37.5	62.5
369	Idaho	2017	4	26.6667	9	60	1	6.66667	1	6.66667	0	0	0	0	33.3333	66.6667
373	Kentucky	2017	15	93.75	0	0	0	0	0	0	1	6.25	0	0	100	0
374	Maryland	2017	7	43.75	6	37.5	1	6.25	2	12.5	0	0	0	0	56.25	43.75
375	Michigan	2017	3	18.75	3	18.75	8	50	0	0	2	12.5	0	0	31.25	68.75
376	Michigan	2017	8	50	1	6.25	5	31.25	0	0	2	12.5	0	0	62.5	37.5
377	Michigan	2017	3	18.75	8	50	3	18.75	1	6.25	0	0	1	6.25	25	75
379	Missouri	2017	10	62.5	0	0	3	18.75	2	12.5	1	6.25	0	0	81.25	18.75
382	North Carolina	2017	10	62.5	2	12.5	4	25	0	0	0	0	0	0	62.5	37.5
383	North Carolina	2017	13	81.25	1	6.25	2	12.5	0	0	0	0	0	0	81.25	18.75
384	North Carolina	2017	9	56.25	4	25	3	18.75	0	0	0	0	0	0	56.25	43.75
385	Ohio	2017	7	43.75	4	25	3	18.75	2	12.5	0	0	0	0	56.25	43.75
389	Oregon	2017	5	31.25	3	18.75	4	25	3	18.75	1	6.25	0	0	56.25	43.75
392	Wisconsin	2017	1	6.25	10	62.5	1	6.25	2	12.5	0	0	2	12.5	18.75	81.25
393	Wisconsin	2017	2	13.3333	4	26.6667	5	33.3333	0	0	1	6.66667	3	20	20	80
395	Wisconsin	2017	6	37.5	8	50	1	6.25	1	6.25	0	0	0	0	43.75	56.25
396	West Virginia	2017	9	56.25	5	31.25	0	0	2	12.5	0	0	0	0	68.75	31.25
398	West Virginia	2017	15	93.75	0	0	1	6.25	0	0	0	0	0	0	93.75	6.25
399	West Virginia	2017	12	75	2	12.5	2	12.5	0	0	0	0	0	0	75	25
401	West Virginia	2017	14	87.5	1	6.25	0	0	1	6.25	0	0	0	0	93.75	6.25
404	West Virginia	2017	10	62.5	2	12.5	0	0	1	6.25	3	18.75	0	0	87.5	12.5
405	Puerto Rico	2017	16	100	0	0	0	0	0	0	0	0	0	0	100	0
409	Puerto Rico	2017	16	100	0	0	0	0	0	0	0	0	0	0	100	0
413	Puerto Rico	2017	16	100	0	0	0	0	0	0	0	0	0	0	100	0
415	Maryland	2017	8	50	4	25	0	0	0	0	2	12.5	2	12.5	62.5	37.5
421	Idaho	2017	3	18.75	10	62.5	0	0	1	6.25	0	0	2	12.5	25	75
424	North Dakota	2017	0	0	16	100	0	0	0	0	0	0	0	0	0	100
428	North Dakota	2017	7	43.75	7	43.75	2	12.5	0	0	0	0	0	0	43.75	56.25
430	Oregon	2017	0	0	13	81.25	1	6.25	0	0	0	0	2	12.5	0	100
433	Oregon	2017	1	6.25	11	68.75	2	12.5	0	0	0	0	2	12.5	6.25	93.75
435	New Hampshire	2017	1	6.25	14	87.5	1	6.25	0	0	0	0	0	0	6.25	93.75
437	Washington	2017	5	31.25	1	6.25	6	37.5	0	0	4	25	0	0	56.25	43.75
439	Washington	2017	4	25	4	25	6	37.5	1	6.25	0	0	1	6.25	31.25	68.75
440	Maine	2017	4	25	8	50	2	12.5	2	12.5	0	0	0	0	37.5	62.5
441	Maine	2017	5	33.3333	5	33.3333	2	13.3333	3	20	0	0	0	0	53.3333	46.6667
444	Rhode Island	2017	9	56.25	5	31.25	1	6.25	1	6.25	0	0	0	0	62.5	37.5
445	Rhode Island	2017	8	50	4	25	1	6.25	3	18.75	0	0	0	0	68.75	31.25
